# Direct and indirect effects of spliceosome disruption compromise gene regulation by Nonsense-Mediated mRNA Decay

**DOI:** 10.1101/2024.12.27.630533

**Authors:** Caleb M. Embree, Andreas Stephanou, Guramrit Singh

## Abstract

Pre-mRNA splicing, carried out in the nucleus by a large ribonucleoprotein machine known as the spliceosome, is functionally and physically coupled to the mRNA surveillance pathway in the cytoplasm called nonsense mediated mRNA decay (NMD). The NMD pathway monitors for premature translation termination signals, which can result from alternative splicing, by relying on the exon junction complex (EJC) deposited on exon-exon junctions by the spliceosome. Recently, multiple genetic screens in human cell lines have identified numerous spliceosome components as putative NMD factors. Using publicly available RNA-seq datasets from K562 and HepG2 cells depleted of 18 different spliceosome components, we find that natural NMD targeted mRNA isoforms are upregulated when members of the catalytic spliceosome are reduced. While some of this increase could be due to widespread pleiotropic effects of spliceosome dysfunction (e.g., reduced expression of NMD factors due to mis-splicing of their mRNAs), we identify that AQR, SF3B1, SF3B4 and CDC40 may have a more direct role in NMD. We also test the hypothesis that increased production of novel NMD substrates may overwhelm the pathway to find a direct correlation between the amount of novel NMD substrates detected and the degree of NMD inhibition observed. Finally, similar transcriptome alterations and NMD substrate upregulation are also observed in cells treated with spliceosome inhibitors and in cells derived from retinitis pigmentosa patients with mutations in *PRPF8* and *PRPF31*. Overall, our results show that regardless of the cause, spliceosome disruption upregulates a broad set of NMD targets, which could contribute to cellular dysfunction in spliceosomopathies.

**AUTHOR SUMMARY:** During gene expression, a complex cellular machine known as spliceosome removes extraneous non-coding sequences from precursor RNAs to produce messenger RNA (mRNA) with a contiguous code for protein sequence. To guard against splicing errors that may interrupt protein coding sequence, splicing is linked to a mRNA surveillance pathway known as nonsense mediated mRNA decay (NMD). In this work, we follow up on recent findings from multiple genetic screens that several spliceosome components are necessary for efficient NMD. Our analysis of transcriptomes of lymphoblast K562 cells depleted of 18 spliceosome factors show that NMD based regulation is compromised in cells lacking catalytic spliceosome proteins. Four of these spliceosome proteins may have a direct effect on NMD even though spliceosome disruption in general also causes other changes in gene expression that indirectly affect NMD. Our results suggest that defective NMD based regulation contributes to cellular dysfunction in spliceosomopathies, a collection of human genetic disorders caused by mutations in spliceosome factors.
