## Supplemental Table 1 for "Direct and indirect effects of spliceosome disruption compromise gene regulation by Nonsense-Mediated mRNA Decay"

### Sheet: Sheet1
Accesion numbers of all datasets used in this study.
Separated by the type of data: depletion of spliceosome componenets from ENCODE, treatment with splice altering drugs, and cells with spliceosome mutations.
DOI to the publications from the later two groups are also included.

### Sheet: ENCODE depletions
KD	SubComplex	Last Complex	Cell Line	WT1	WT2	KD1	KD2	KD3	KD4
AQR	NTC	P	K562	SRR14846211	SRR14846212	SRR14844828	SRR14844829
CDC40	Step II	P	K562	SRR14848422	SRR14848423	SRR14839335	SRR14839336
CDC5L	NTC	P	K562	SRR22521386	SRR22521387	SRR22520919	SRR22520920
EFTUD2	U5	P	K562	SRR4422087	SRR4422088	SRR4421357	SRR4421358
EIF4A3	EJC	P	K562	SRR3469574	SRR3469575	SRR3469594	SRR3469595
GNB2L1	C2	NA	HepG2	SRR4421365	SRR4421366	SRR4422125	SRR4422126
MAGOH	EJC	P	K562	SRR3469418	SRR3469419	SRR3469568	SRR3469569
PRPF3	U4/U6	tri-snRNP	K562	SRR14838740	SRR14838741	SRR14847204	SRR14847205
PRPF4	U4/U6	tri-snRNP	K562	SRR14837933	SRR14837934	SRR14844613	SRR14844614	SRR14844615	SRR14844616
PRPF6	U5	tri-snRNP	K562	SRR4422353	SRR4422354	SRR4422262	SRR4422263
PRPF8	U5	P	K562	SRR14848422	SRR14848423	SRR14842475	SRR14842476
RBM22	NTC	P	K562	SRR3469418	SRR3469419	SRR3469592	SRR3469593
SF3A1	U2	P	K562	SRR14842960	SRR14842961	SRR14842564	SRR14842565
SF3A3	U2	P	K562	SRR4421434	SRR4421435	SRR4421815	SRR4421814
SF3B1	U2	P	K562	SRR14838495	SRR14838496	SRR14842760	SRR14842761
SF3B3	U2	P	K562	SRR22522157	SRR22522158	SRR22520907	SRR22520908
SNRNP200	U5	P	K562	SRR4421417	SRR4421418	SRR4422525	SRR4422526
SNRNP70	U1	U1	HepG2	SRR4421557	SRR4421558	SRR4422069	SRR4422070
SNRPC	U1	U1	K562	SRR14838740	SRR14838741	SRR14845144	SRR14845145
U2AF1	U2	A	K562	SRR3469464	SRR3469465	SRR3469458	SRR3469459
UPF1	NMD	NA	K562	SRR4421434	SRR4421435	SRR4421542	SRR4421543

### Sheet: Splice Altering Drugs
Treatment	Cell Line	WT1	WT2	WT3	Treatment 1	Treatment 2	Treatment 3	Publication
Pladenolide B	22Rv1	SRR24900086	SRR24900082	SRR24900078	SRR24900077	SRR24900081	SRR24900085	doi: 10.1186/s13046-024-02986-0
Induislam	22Rv1	SRR24900086	SRR24900082	SRR24900078	SRR24900083	SRR24900079	SRR24900075	doi: 10.1186/s13046-024-02986-0
THZ531	22Rv1	SRR24900086	SRR24900082	SRR24900078	SRR24900076	SRR24900080	SRR24900084	doi: 10.1186/s13046-024-02986-0
Risdiplam	lymphoblastoid cells	SRR26684714/SRR26684717	SRR26684712/SRR26684713	SRR26684710/SRR26684711	SRR26684708/SRR26684709	SRR26684706/SRR26684707		doi:10.1038/s41588-024-01872-x	note: The runs in each box were merged to form one replicate

### Sheet: Spliceosome Mutations
Spliceosome Component	Cell Line	WT1	WT2	WT3	MUT1	MUT2	MUT3	Publication
PRPF31	Fibroblast Derived iPSCs	ERR2162252	ERR2162253	ERR2162254	ERR2162264	ERR2162265	ERR2162266	doi:10.1038/s41467-018-06448-y
PRPF8	Fibroblasts	SRR13507993	SRR13507994	SRR13507995	SRR13507999	SRR13508000	SRR13508001	doi:10.3389/fnins.2021.636969
