## Supplemental Table 2 for "Direct and indirect effects of spliceosome disruption compromise gene regulation by Nonsense-Mediated mRNA Decay"

### Sheet: Sheet1
GO biological process analysisis of STRING enrichment
Conducted via cytoscape version 3.10.1
Redundent terms were removed with a redundant cutoff of 0.75
all_top200 is the analysis conducted on all proteins in the top 200 hits of any of the four screens for NMD factors
2_of_4_top200 is the analysis conducted on all proteins in the top 200 hits of two or more of the four screens for NMD factors

### Sheet: all_top200
# background genes	# genes	category	description	FDR value	genes	p-value	term name	transferred FDR value
2101	238	GO Biological Process	Gene expression	6.59e-58	MRPS10|GPKOW|AQR|RBM22|DHPS|SF3A1|SNRPD3|EIF3D|POLR2C|DNAJC17|SNAPC2|POLR2I|RPL18A|YAE1|RPL19|SUPT4H1|PRPF19|POLR3B|TBP|MTREX|RARS1|ZC3H13|NUP85|NOP53|NSRP1|DHX35|ESS2|TAF4|RBM39|SNRPA1|USPL1|MED10|EIF2S1|NARS1|PRPF38A|EIF4E2|DDX56|SRSF1|BUD13|RSL24D1|DBR1|WBP11|CREBBP|DHX8|RPL8|ELL|YJU2|MTPAP|SMG6|MED15|MED26|TAF12|CASC3|SNRPF|DHX38|TP53|PSG9|SF3B4|SDE2|POLR2D|ISY1|LTO1|MED21|MRPL17|U2AF1|MED27|…	4.21e-62	GO:0010467	5.71811
2203	233	GO Biological Process	Nucleic acid metabolic process	1.24e-51	GPKOW|AQR|RBM22|SF3A1|SNRPD3|NTHL1|POLR2C|DNAJC17|SNAPC2|POLR2I|RPA3|SUPT4H1|PRPF19|POLR3B|TBP|MTREX|RARS1|ORC2|EEPD1|ZC3H13|RIF1|NOP53|NSRP1|DHX35|ESS2|TAF4|RBM39|SNRPA1|RPA1|USPL1|MED10|NARS1|PRPF38A|DDX56|SRSF1|BUD13|DBR1|WBP11|TELO2|DHX8|ELL|YJU2|MTPAP|SMG6|MED15|MED26|POLD3|TAF12|CASC3|XRN1|POLA2|SNRPF|DHX38|TP53|SMG9|SF3B4|SDE2|POLR2D|ISY1|UPF3B|LTO1|MED21|FANCD2|EXOG|U2AF1|MED27|POLR3K|IWS…	1.59e-55	GO:0090304	5.09066
611	118	GO Biological Process	mRNA metabolic process	1.95e-45	GPKOW|AQR|RBM22|SF3A1|SNRPD3|DNAJC17|POLR2I|SUPT4H1|PRPF19|TBP|MTREX|ZC3H13|NSRP1|DHX35|ESS2|TAF4|RBM39|SNRPA1|PRPF38A|SRSF1|BUD13|DBR1|WBP11|DHX8|YJU2|MTPAP|SMG6|TAF12|CASC3|XRN1|SNRPF|DHX38|TP53|SMG9|SF3B4|POLR2D|ISY1|UPF3B|U2AF1|IWS1|SLU7|VIRMA|PCF11|TAF10|NUDT21|SNRPD1|SRRM2|POLR2G|SF3B3|SART1|DDX23|TAF7|USP39|SNRNP200|RBBP6|SF3B2|SUPT6H|PRPF31|THOC6|PAXBP1|DDX41|SF3B1|DHX15|SNRPD2|PRMT7|SREB…	7.45e-49	GO:0016071	4.471
5781	374	GO Biological Process	Macromolecule metabolic process	4.43e-41	MRPS10|OTUD5|GPKOW|AQR|RBM22|DHPS|SF3A1|SNRPD3|EIF3D|MACROD2|NTHL1|POLR2C|DNAJC17|SNAPC2|POLR2I|RPL18A|RPA3|YAE1|PSMA2|RPL19|SUPT4H1|PRPF19|POLR3B|FBXO5|TBP|MTREX|IL5|TRIM23|RARS1|ORC2|EEPD1|ZC3H13|RIF1|RNF39|NUP85|UBA2|NOP53|NSRP1|DHX35|ESS2|TAF4|MAP3K10|RBM39|SNRPA1|RPA1|USPL1|RNF128|MED10|EIF2S1|NARS1|PRPF38A|EIF4E2|DDX56|SRSF1|BUD13|RSL24D1|DBR1|WBP11|PSMA6|PSMB1|TELO2|CREBBP|DHX8|CHD5|SRCAP|…	2.54e-44	GO:0043170	4.03536
868	127	GO Biological Process	RNA processing	5.09e-38	GPKOW|AQR|RBM22|SF3A1|SNRPD3|DNAJC17|SUPT4H1|PRPF19|MTREX|ZC3H13|NOP53|NSRP1|DHX35|ESS2|RBM39|SNRPA1|PRPF38A|DDX56|SRSF1|BUD13|DBR1|WBP11|DHX8|YJU2|MTPAP|CASC3|SNRPF|DHX38|SF3B4|POLR2D|ISY1|U2AF1|POLR3K|IWS1|SLU7|VIRMA|PCF11|NUDT21|SNRPD1|SRRM2|SF3B3|SART1|DDX23|USP39|SNRNP200|RBBP6|INTS3|SF3B2|SUPT6H|DDX54|PRPF31|KARS1|THOC6|PAXBP1|DDX41|SF3B1|DHX15|SUV39H1|SNRPD2|PRMT7|PES1|SON|XAB2|WTAP|UBL5|M…	3.75e-41	GO:0006396	3.72933
370	83	GO Biological Process	RNA splicing	2.73e-35	GPKOW|AQR|RBM22|SF3A1|SNRPD3|DNAJC17|PRPF19|MTREX|ZC3H13|NSRP1|DHX35|ESS2|RBM39|SNRPA1|PRPF38A|SRSF1|BUD13|DBR1|WBP11|DHX8|YJU2|CASC3|SNRPF|DHX38|SF3B4|ISY1|U2AF1|IWS1|SLU7|VIRMA|SNRPD1|SRRM2|SF3B3|SART1|DDX23|USP39|SNRNP200|SF3B2|SUPT6H|PRPF31|THOC6|PAXBP1|DDX41|SF3B1|DHX15|SNRPD2|PRMT7|SON|XAB2|WTAP|UBL5|ZNF830|SF3B5|CDC40|RNF113A|MAGOH|CDC5L|SF3A3|PRPF4|LSM2|HNRNPK|CRNKL1|SRSF2|FAM50A|SMU1|SNU…	2.61e-38	GO:0008380	3.45638
449	87	GO Biological Process	Ribonucleoprotein complex biogenesis	4.77e-33	SF3A1|SNRPD3|EIF3D|GTPBP10|PRPF19|MTREX|NOP53|SNRPA1|NIP7|DDX56|SRSF1|BUD13|RSL24D1|WBP11|YJU2|SNRPF|SF3B4|POLR2D|ISY1|LTO1|ABCE1|SLU7|NUDT21|SNRPD1|SF3B3|RPL38|SART1|DDX23|USP39|SNRNP200|RUVBL1|SF3B2|DDX54|PRPF31|HSP90AA1|SF3B1|SUV39H1|SNRPD2|PRMT7|PES1|XAB2|MAK16|GTPBP4|HEATR1|SF3B5|LTV1|ADAR|EIF3A|PDCD11|RPL7A|SF3A3|EIF3I|EIF6|BMS1|EIF2S2|LSM2|CRNKL1|PAK1IP1|MYBBP1A|NOP2|RPL14|SNU13|RPS14|STRA…	6.39e-36	GO:0022613	3.23215
211	56	GO Biological Process	Ribonucleoprotein complex subunit organization	2.45e-26	SF3A1|SNRPD3|EIF3D|DNAJC17|PRPF19|NOP53|SNRPA1|SRSF1|BUD13|DHX8|YJU2|SNRPF|SF3B4|POLR2D|ISY1|SLU7|NUDT21|SNRPD1|SF3B3|RPL38|SART1|DDX23|USP39|SNRNP200|RUVBL1|SF3B2|PRPF31|HSP90AA1|SF3B1|SNRPD2|PRMT7|XAB2|SF3B5|ADAR|EIF3A|SF3A3|EIF3I|EIF6|EIF2S2|LSM2|CRNKL1|NOP2|SNU13|TFIP11|RPS14|STRAP|SNRPE|RPF2|RPL6|ISY1-RAB43|SNRPB|NLE1|RPLP0|YTHDC1|RPS15|RPL11	3.6e-29	GO:0071826	2.56108
1494	138	GO Biological Process	Cellular nitrogen compound biosynthetic process	8.83e-23	MRPS10|DHPS|EIF3D|POLR2C|SNAPC2|POLR2I|RPL18A|AK1|RPL19|SUPT4H1|POLR3B|TBP|RARS1|ODC1|TAF4|RPA1|USPL1|MED10|EIF2S1|NARS1|EIF4E2|RSL24D1|TELO2|RPL8|ELL|MED15|MED26|POLD3|TAF12|POLA2|TP53|POLR2D|ATP6V1A|LTO1|MED21|MRPL17|MED27|EIF4A1|POLR3K|ABCE1|PCF11|AK8|TAF10|POLR3E|RRM1|POLR2G|ATOH1|RPL13|EEF2|RPL38|RPL4|MRPL46|TAF7|TYMS|SUPT6H|SNAPC5|POLE|MED14|KARS1|PAXBP1|ATP6V0C|HSP90AA1|EEF1A1|PTMA|RPL21|S…	1.41e-25	GO:0044271	2.2054
2512	186	GO Biological Process	Cellular macromolecule metabolic process	2.49e-21	MRPS10|DHPS|SNRPD3|EIF3D|NTHL1|POLR2I|RPL18A|RPA3|PSMA2|RPL19|PRPF19|MTREX|RARS1|ORC2|EEPD1|ZC3H13|RIF1|NOP53|RPA1|RNF128|EIF2S1|NARS1|EIF4E2|RSL24D1|PSMA6|PSMB1|TELO2|CREBBP|CHD5|RPL8|MTPAP|SMG6|POLD3|PSMD3|CASC3|XRN1|AMBP|POLA2|HYAL1|SNRPF|VPS37B|TP53|SMG9|SDE2|POLR2D|UPF3B|LTO1|FANCD2|EXOG|MRPL17|EIF4A1|ABCE1|VIRMA|KLHDC2|SNRPD1|RRM1|USP32|POLR2G|DONSON|RPL13|EEF2|MEPCE|RPL38|PSMD2|DSEL|DDX23|…	4.29e-24	GO:0044260	2.06038
123	36	GO Biological Process	Cytoplasmic translation	1.41e-17	EIF3D|RPL18A|RPL19|RPL8|EIF4A1|RPL13|RPL38|RPL4|RPL21|ETF1|RPL12|RPL39|EIF3A|RPL7A|EIF3I|EIF2S2|RPL34|RPL14|RPS14|RPL31|UBA52|RPL6|RPL37A|RACK1|RPL30|RPS20|RPLP2|RPS25|RPL18|RPLP0|RPL26|RPS15|RPL9|RPS7|RPL35A|RPL11	2.51e-20	GO:0002181	1.68508
2702	182	GO Biological Process	Cellular component biogenesis	1.66e-16	SF3A1|SNRPD3|HSCB|EIF3D|GTPBP10|PRPF19|FBXO5|TBP|MTREX|PCDHB6|RIF1|NUP85|VASP|NOP53|CIAO3|ATXN10|TAF4|ABCB7|SNRPA1|NIP7|MED10|EIF2S1|DDX56|SRSF1|BUD13|RSL24D1|KIF11|WBP11|CYBA|CREBBP|YJU2|CAPZA1|MED15|MED26|TAF12|PIKFYVE|PDCD6|DNAH5|SNRPF|VPS37B|TP53|SF3B4|POLR2D|ISY1|TENM4|LTO1|MED21|NUBP1|ATP6V0D1|MED27|BBS5|ABCE1|SLU7|HSPA9|MICALL2|DNAAF2|TAF10|NUDT21|SNRPD1|RRM1|HSPA4|MAT2A|SF3B3|CEP89|CHCHD7…	3.06e-19	GO:0044085	1.57799
1465	121	GO Biological Process	Protein-containing complex organization	5.87e-16	SF3A1|SNRPD3|HSCB|EIF3D|DNAJC17|PRPF19|FBXO5|TBP|VASP|NOP53|TAF4|SNRPA1|MED10|SRSF1|BUD13|CYBA|CREBBP|DHX8|CHD5|SRCAP|YJU2|CAPZA1|KIF18A|MED15|MED26|TAF12|PDCD6|DNAH5|SNRPF|TP53|SF3B4|POLR2D|ISY1|MED21|MED27|ABCE1|SLU7|MICALL2|DNAAF2|TAF10|NUDT21|SNRPD1|RRM1|HSPA4|MAT2A|SF3B3|CHCHD7|RPL38|SART1|DDX23|TAF7|USP39|NUP98|SNRNP200|RUVBL1|SF3B2|SUPT6H|DIAPH2|MED14|PRPF31|H1-5|H3C13|HSP90AA1|SF3B1|SNRPD…	1.2e-18	GO:0043933	1.52314
389	57	GO Biological Process	Translation	6.39e-16	MRPS10|DHPS|EIF3D|RPL18A|RPL19|RARS1|EIF2S1|NARS1|EIF4E2|RSL24D1|RPL8|LTO1|MRPL17|EIF4A1|ABCE1|RPL13|EEF2|RPL38|RPL4|MRPL46|KARS1|EEF1A1|RPL21|ETF1|RPL12|RPL39|EIF3A|ASCC3|RPL7A|EIF3I|EIF6|EIF2S2|VARS1|RPL34|RPL14|RPS14|RPL31|UBA52|GSPT1|RPL6|RPL37A|RACK1|RPL30|EIF2B4|RPS20|RPLP2|RPS25|RPL18|RPLP0|RPL26|RPS15|DDX3X|RPL9|RPS7|RPL35A|RPL11|EIF2B5	1.35e-18	GO:0006412	1.51945
299	47	GO Biological Process	Ribosome biogenesis	6.1e-14	GTPBP10|MTREX|NOP53|NIP7|DDX56|RSL24D1|WBP11|LTO1|ABCE1|RPL38|SART1|DDX54|SUV39H1|PES1|MAK16|GTPBP4|HEATR1|LTV1|PDCD11|RPL7A|EIF6|BMS1|PAK1IP1|MYBBP1A|NOP2|RPL14|SNU13|RPS14|EXOSC6|RPF2|RPL6|NLE1|NMD3|RPS25|RAN|RPLP0|RSL1D1|RPL26|RPS15|MPV17L2|WDR18|NOP16|DDX3X|RPS7|RPL35A|RPL11|EIF4A3	1.44e-16	GO:0042254	1.32147
76	25	GO Biological Process	Spliceosomal complex assembly	6.96e-13	SF3A1|SNRPD3|PRPF19|SNRPA1|SRSF1|BUD13|SNRPF|SF3B4|ISY1|SLU7|SNRPD1|SF3B3|DDX23|USP39|SNRNP200|SF3B2|SF3B1|SNRPD2|SF3B5|SF3A3|CRNKL1|SNRPE|ISY1-RAB43|SNRPB|YTHDC1	1.73e-15	GO:0000245	1.21574
74	23	GO Biological Process	Ribosomal large subunit biogenesis	2.49e-11	NOP53|NIP7|RSL24D1|LTO1|RPL38|PES1|MAK16|GTPBP4|RPL7A|EIF6|PAK1IP1|NOP2|RPL14|SNU13|RPF2|RPL6|NLE1|RPLP0|RSL1D1|RPL26|NOP16|RPL35A|RPL11	6.35e-14	GO:0042273	1.06038
14826	584	GO Biological Process	Cellular process	2.61e-11	HOXA11|MRPS10|OTUD5|GPKOW|AQR|ACAP1|ANO8|RBM22|TFAP2C|XYLB|DHPS|SF3A1|SNRPD3|HSCB|EIF3D|MACROD2|NTHL1|NUTF2|POLR2C|DNAJC17|SNAPC2|POLR2I|RPL18A|WNT16|GTPBP10|RPA3|PSMA2|AK1|RPL19|SUPT4H1|LRRC59|PRPF19|POLR3B|FBXO5|ZBTB24|TBP|MTREX|PCDHB6|IL5|TRIM23|RARS1|RBP2|ODC1|ORC2|HOXB7|EEPD1|ZC3H13|RIF1|NUP85|VASP|NOP53|NSRP1|TAS2R5|CIAO3|DHX35|PCDHGC5|ESS2|ATXN10|HBZ|TAF4|MAP3K10|RBM39|ABCB7|SNRPA1|RPA1|NI…	6.82e-14	GO:0009987	1.05834
132	28	GO Biological Process	Nuclear export	1.52e-10	NUTF2|NUP85|SMG6|DESI1|CASC3|POLR2D|IWS1|ABCE1|HSPA9|PHAX|THOC6|STRADA|UPF2|SMG5|LTV1|ADAR|MAGOH|EIF6|SMG1|NMD3|SMG7|NXF1|RAN|RBM8A|YTHDC1|RPS15|UPF1|EIF4A3	4.17e-13	GO:0051168	0.981816
5639	281	GO Biological Process	Cellular component organization or biogenesis	1.52e-10	TFAP2C|SF3A1|SNRPD3|HSCB|EIF3D|DNAJC17|GTPBP10|RPA3|SUPT4H1|PRPF19|FBXO5|TBP|MTREX|PCDHB6|RIF1|NUP85|VASP|NOP53|CIAO3|PCDHGC5|ATXN10|TAF4|ABCB7|SNRPA1|RPA1|NIP7|USPL1|MED10|EIF2S1|TIMM10|DDX56|SRSF1|BUD13|RSL24D1|KIF11|WBP11|CYBA|TELO2|CREBBP|DHX8|CHD5|SRCAP|MAST3|YJU2|CAPZA1|KIF18A|MED15|BRD4|MED26|TAF12|PIKFYVE|ATP6V0A1|PDCD6|DNAH5|BTAF1|SNRPF|VPS37B|TP53|TIMM29|NUF2|SF3B4|POLR2D|ATP6V1A|ISY1|T…	4.18e-13	GO:0071840	0.981816
24	15	GO Biological Process	U2-type prespliceosome assembly	2.1e-10	SF3A1|SNRPD3|SNRPA1|BUD13|SNRPF|SF3B4|SNRPD1|SF3B3|SF3B2|SF3B1|SNRPD2|SF3B5|SF3A3|SNRPE|SNRPB	6.03e-13	GO:1903241	0.967778
531	56	GO Biological Process	RNA biosynthetic process	3.28e-10	POLR2C|SNAPC2|POLR2I|SUPT4H1|POLR3B|TBP|TAF4|USPL1|MED10|ELL|MED15|MED26|TAF12|POLA2|TP53|POLR2D|MED21|MED27|POLR3K|PCF11|TAF10|POLR3E|POLR2G|ATOH1|TAF7|SUPT6H|SNAPC5|MED14|PAXBP1|PTMA|SREBF1|GTF3C1|CAVIN1|XAB2|MED23|GTF2B|TAF2|BMP2|POLA1|POLR2B|CRCP|POLR2F|ZC3H8|CREB1|TAF6|TAF1|POLR2H|POLR1B|GTF2A1|POLR2A|SUPT5H|CCDC124|POLR2E|MED6|POLR2J3|CTNNB1	9.61e-13	GO:0032774	0.948413
535	56	GO Biological Process	ncRNA metabolic process	4.23e-10	SNAPC2|MTREX|RARS1|NOP53|USPL1|NARS1|DDX56|WBP11|ELL|XRN1|TP53|POLR3K|MEPCE|SART1|PLD6|INTS3|SNAPC5|DDX54|KARS1|SUV39H1|PES1|GTF3C1|CAVIN1|MAK16|GTPBP4|HEATR1|ADAR|PDCD11|RNF113A|RPL7A|EIF6|BMS1|VARS1|NOP2|THUMPD1|RPL14|SNU13|RPS14|ZC3H8|EXOSC6|RPF2|PUS7|INTS4|RPS25|POLR1B|INTS11|RSL1D1|RPL26|RPS15|WDR18|SRRT|DDX3X|RPS7|RPL35A|RPL11|EIF4A3	1.27e-12	GO:0034660	0.937366
913	77	GO Biological Process	Nucleobase-containing compound biosynthetic process	6.15e-10	POLR2C|SNAPC2|POLR2I|AK1|SUPT4H1|POLR3B|TBP|TAF4|RPA1|USPL1|MED10|TELO2|ELL|MED15|MED26|POLD3|TAF12|POLA2|TP53|POLR2D|ATP6V1A|MED21|MED27|POLR3K|PCF11|AK8|TAF10|POLR3E|RRM1|POLR2G|ATOH1|TAF7|TYMS|SUPT6H|SNAPC5|POLE|MED14|KARS1|PAXBP1|ATP6V0C|HSP90AA1|PTMA|SREBF1|GTF3C1|STOML2|CAVIN1|XAB2|MED23|GTF2B|NDUFA1|RFK|TAF2|BMP2|POLA1|POLR2B|CRCP|POLR2F|ZC3H8|CREB1|TAF6|TAF1|POLR2H|POLR1B|GTF2A1|NDUFAB1|P…	1.92e-12	GO:0034654	0.921112
67	20	GO Biological Process	Regulation of transcription initiation from RNA polymerase II promoter	1.55e-09	TBP|TAF4|MED10|MED15|MED26|TAF12|TP53|MED21|MED27|TAF10|TAF7|MED14|HMGB1|MED23|HEY2|TAF2|TAF6|TAF1|GTF2A1|MED6	5.14e-12	GO:0060260	0.880967
250	35	GO Biological Process	rRNA metabolic process	6.36e-09	MTREX|NOP53|DDX56|WBP11|XRN1|TP53|SART1|DDX54|SUV39H1|PES1|GTF3C1|CAVIN1|MAK16|GTPBP4|HEATR1|PDCD11|RPL7A|EIF6|BMS1|NOP2|RPL14|SNU13|RPS14|EXOSC6|RPF2|RPS25|POLR1B|RSL1D1|RPL26|RPS15|WDR18|RPS7|RPL35A|RPL11|EIF4A3	2.19e-11	GO:0016072	0.819654
84	21	GO Biological Process	Transcription initiation from RNA polymerase II promoter	7.17e-09	POLR2I|TBP|TAF4|MED10|MED15|MED26|TAF12|POLR2D|MED21|MED27|TAF10|POLR2G|TAF7|MED14|MED23|GTF2B|TAF2|TAF6|TAF1|GTF2A1|MED6	2.61e-11	GO:0006367	0.814448
37	14	GO Biological Process	Nuclear-transcribed mRNA catabolic process, nonsense-mediated decay	1.52e-07	SMG6|CASC3|SMG9|UPF3B|UPF2|ETF1|SMG5|MAGOH|GSPT1|SMG1|SMG7|RBM8A|UPF1|EIF4A3	6.48e-10	GO:0000184	0.681816
159	25	GO Biological Process	RNA transport	4.42e-07	NUTF2|NUP85|SRSF1|SMG6|CASC3|POLR2D|UPF3B|IWS1|PHAX|NUP98|SUPT6H|THOC6|UPF2|SMG5|MAGOH|PNPT1|SMG1|SMG7|CKAP5|NXF1|RAN|RBM8A|YTHDC1|UPF1|EIF4A3	2e-09	GO:0050658	0.635458
127	22	GO Biological Process	mRNA catabolic process	8.21e-07	MTPAP|SMG6|CASC3|XRN1|SMG9|POLR2D|UPF3B|POLR2G|UPF2|ETF1|SMG5|MAGOH|LSM2|GSPT1|EXOSC6|PNPT1|SMG1|LSM5|SMG7|RBM8A|UPF1|EIF4A3	3.87e-09	GO:0006402	0.608566
409	41	GO Biological Process	ncRNA processing	9.51e-07	MTREX|NOP53|DDX56|WBP11|POLR3K|SART1|INTS3|DDX54|KARS1|SUV39H1|PES1|MAK16|GTPBP4|HEATR1|ADAR|PDCD11|RNF113A|RPL7A|EIF6|BMS1|NOP2|THUMPD1|RPL14|SNU13|RPS14|EXOSC6|RPF2|PUS7|INTS4|RPS25|INTS11|RSL1D1|RPL26|RPS15|WDR18|SRRT|DDX3X|RPS7|RPL35A|RPL11|EIF4A3	4.55e-09	GO:0034470	0.602182
83	18	GO Biological Process	RNA export from nucleus	9.97e-07	NUP85|SMG6|CASC3|POLR2D|IWS1|PHAX|THOC6|UPF2|SMG5|MAGOH|SMG1|SMG7|NXF1|RAN|RBM8A|YTHDC1|UPF1|EIF4A3	4.83e-09	GO:0006405	0.60013
3910	196	GO Biological Process	Protein metabolic process	1.66e-06	MRPS10|OTUD5|DHPS|SNRPD3|EIF3D|MACROD2|RPL18A|YAE1|PSMA2|RPL19|PRPF19|FBXO5|TBP|IL5|TRIM23|RARS1|RNF39|UBA2|TAF4|MAP3K10|USPL1|RNF128|MED10|EIF2S1|NARS1|EIF4E2|RSL24D1|PSMA6|PSMB1|CREBBP|CHD5|SRCAP|RPL8|MAST3|DESI1|TAF12|ADAM23|PIKFYVE|PSMD3|AMBP|FBXO3|HYAL1|VPS37B|SAE1|SDE2|LTO1|PTPRR|CD109|MRPL17|MED27|EIF4A1|ZSWIM2|ABCE1|KLHDC2|TAF10|PLK1|USP32|SF3B3|RPL13|EEF2|PDP2|RPL38|PSMD2|DSEL|RPL4|MRPL4…	8.38e-09	GO:0019538	0.577989
1338	87	GO Biological Process	Organonitrogen compound biosynthetic process	3.07e-06	MRPS10|DHPS|EIF3D|RPL18A|AK1|RPL19|RARS1|ODC1|EIF2S1|NARS1|EIF4E2|RSL24D1|ASNSD1|RPL8|PLPP1|HYAL1|ATP6V1A|LTO1|MRPL17|EIF4A1|ABCE1|FABP5|RPL13|EEF2|RPL38|DSEL|RPL4|MRPL46|TYMS|TMTC2|KARS1|ATP6V0C|EEF1A1|RPL21|STOML2|ETF1|RPL12|RPL39|EIF3A|ASCC3|NDUFA1|RPL7A|EIF3I|NFS1|EIF6|CSGALNACT2|EIF2S2|VARS1|RFK|UGGT2|ASNS|RPL34|RPL14|DERL3|RPS14|RPL31|UBA52|CARNS1|B3GALT4|GSPT1|RPL6|RPL37A|RACK1|RPL30|EIF2B…	1.57e-08	GO:1901566	0.551286
785	60	GO Biological Process	DNA metabolic process	3.65e-06	NTHL1|POLR2I|RPA3|PRPF19|ORC2|EEPD1|RIF1|NOP53|RPA1|TELO2|POLD3|POLA2|TP53|SDE2|LTO1|FANCD2|EXOG|RRM1|DONSON|DDX23|TYMS|PLD6|RBBP6|RUVBL1|INTS3|POLE|EYA2|HSP90AA1|DPPA3|HUWE1|PRMT7|HMGB1|XAB2|XRCC6|ZNF830|ASCC3|UFL1|HMGB3|RNF113A|CDC5L|UBE2A|SHOC1|POLA1|RBBP7|TRIP12|TFIP11|CHEK1|EXOSC6|SMG1|TBRG1|MCMDC2|MCM10|UVSSA|TET2|RAN|UPF1|POLD1|WDR18|TCF7L2|DCLRE1B	1.93e-08	GO:0006259	0.543771
183	25	GO Biological Process	Regulation of RNA splicing	4.62e-06	RBM22|PRPF19|NSRP1|RBM39|SRSF1|TAF12|SF3B4|TAF10|SF3B3|NUP98|SGF29|SON|WTAP|SF3B5|MAGOH|HNRNPK|SRSF2|FAM50A|SMU1|CWC22|ATXN7L3|POLR2A|RBM8A|YTHDC1|SNRNP70	2.51e-08	GO:0043484	0.533536
39	12	GO Biological Process	Spliceosomal snRNP assembly	1.3e-05	SNRPD3|PRPF19|SNRPF|SNRPD1|SART1|PRPF31|SNRPD2|PRMT7|LSM2|STRAP|SNRPE|SNRPB	7.24e-08	GO:0000387	0.488606
31	11	GO Biological Process	Iron-sulfur cluster assembly	1.37e-05	HSCB|CIAO3|ABCB7|NUBP1|HSPA9|ISCU|NDOR1|NFS1|FDX2|CIAO1|NDUFAB1	7.71e-08	GO:0016226	0.486328
60	14	GO Biological Process	Positive regulation of DNA-templated transcription, elongation	1.98e-05	SUPT4H1|MED10|ELL|MED15|BRD4|MED26|MED21|MED27|SUPT6H|MED14|MED23|SUPT5H|MED6|CTNNB1	1.14e-07	GO:0032786	0.470333
60	14	GO Biological Process	Ribosome assembly	1.98e-05	NOP53|NIP7|RPL38|EIF6|NOP2|RPS14|RPF2|RPL6|NLE1|RPLP0|RPS15|MPV17L2|DDX3X|RPL11	1.14e-07	GO:0042255	0.470333
311	32	GO Biological Process	Peptidyl-lysine modification	2.28e-05	DHPS|UBA2|TAF4|USPL1|CREBBP|CHD5|SRCAP|DESI1|TAF12|SAE1|TAF10|SF3B3|TAF7|SGF29|RUVBL1|NFATC2IP|SUV39H1|SF3B5|GTF2B|RNF113A|TAF2|KMT5A|CXXC1|SENP1|ATXN7L3|DOHH|TAF6|SUMO2|KAT8|TAF1|TET2|NDUFAB1	1.34e-07	GO:0018205	0.464207
4899	227	GO Biological Process	Regulation of gene expression	3.49e-05	HOXA11|OTUD5|RBM22|TFAP2C|EIF3D|ZNF500|DNAJC17|WNT16|SUPT4H1|PRPF19|POLR3B|ZBTB24|TBP|IL5|ORC2|HOXB7|RIF1|RNF39|NUP85|NOP53|NSRP1|CIAO3|TAF4|MAP3K10|RBM39|RNF128|MED10|EIF2S1|EIF4E2|SRSF1|PSMA6|CYBA|CREBBP|CHD5|SRCAP|ELL|MTPAP|SMG6|MED15|BRD4|MED26|TAF12|CASC3|XRN1|BTAF1|TP53|SMG9|PSG9|SF3B4|POLR2D|UPF3B|MED21|FANCD2|MED27|EIF4A1|ABCE1|PHAX|TAF10|PLK1|NUDT21|POLR2G|ATOH1|PCBP1|SF3B3|HSFY2|EEF2|ME…	2.09e-07	GO:0010468	0.445717
30	10	GO Biological Process	Monoubiquitinated histone H2A deubiquitination	7.8e-05	TAF4|TAF12|TAF10|SF3B3|TAF7|SGF29|SF3B5|TAF2|ATXN7L3|TAF6	4.88e-07	GO:0035522	0.410791
105	17	GO Biological Process	Regulation of signal transduction by p53 class mediator	8.31e-05	NOP53|CHD5|YJU2|TP53|STK11|HNRNPK|PAK1IP1|NOP2|KMT5A|CHEK1|RPF2|TAF1|RPS20|RPL26|RPS15|RPS7|RPL11	5.3e-07	GO:1901796	0.40804
23	9	GO Biological Process	mRNA cis splicing, via spliceosome	9.55e-05	RBM22|SF3A1|SRSF1|WBP11|SART1|DDX23|SNRNP200|CACTIN|CWC15	6.15e-07	GO:0045292	0.402
50	12	GO Biological Process	mRNA transcription	0.00011	TBP|TAF4|TAF12|TP53|TAF10|TAF7|SUPT6H|SREBF1|TAF2|CREB1|TAF6|TAF1	7.07e-07	GO:0009299	0.395861
5681	253	GO Biological Process	Regulation of cellular metabolic process	0.00011	HOXA11|RBM22|TFAP2C|EIF3D|ZNF500|DNAJC17|SUPT4H1|PRPF19|FBXO5|ZBTB24|TBP|IL5|ORC2|HOXB7|RIF1|NUP85|NOP53|NSRP1|TAF4|MAP3K10|RBM39|ABCB7|MED10|EIF2S1|EIF4E2|SRSF1|PSMA6|CYBA|TELO2|CREBBP|CHD5|SRCAP|ELL|SMG6|MED15|DESI1|BRD4|MED26|TAF12|PIKFYVE|CASC3|ATP6V0A1|XRN1|BTAF1|TP53|SF3B4|POLR2D|ATP6V1A|UPF3B|ATP6V1B2|MED21|DRAM2|CD109|FANCD2|IL10RB|ATP6V0D1|MED27|PPP1R35|EIF4A1|IWS1|ABCE1|FABP5|PHAX|VIRMA…	7.29e-07	GO:0031323	0.395861
744	53	GO Biological Process	Cellular response to DNA damage stimulus	0.00015	MACROD2|NTHL1|POLR2I|RPA3|PRPF19|MTREX|EEPD1|RIF1|NOP53|RPA1|BRD4|POLD3|TP53|SDE2|FANCD2|PLK1|RRM1|DONSON|RBBP6|RUVBL1|INTS3|POLE|STK11|EYA2|SUV39H1|HUWE1|HMGB1|WAC|XAB2|XRCC6|ZNF830|ASCC3|UFL1|RNF113A|CDC5L|UBE2A|POLA1|TRIP12|TFIP11|GIGYF2|CHEK1|SMG1|TAF1|TLK1|PPP2R5C|MCMDC2|MCM10|UVSSA|TRAF6|RPL26|UPF1|POLD1|DCLRE1B	1.03e-06	GO:0006974	0.382391
140	19	GO Biological Process	Regulation of mRNA processing	0.00019	PRPF19|NSRP1|RBM39|SF3B4|IWS1|VIRMA|NUDT21|NUP98|SUPT6H|SON|WTAP|MAGOH|HNRNPK|SRSF2|SMU1|CWC22|RBM8A|YTHDC1|SNRNP70	1.29e-06	GO:0050684	0.372125
28	9	GO Biological Process	Maturation of LSU-rRNA	0.00033	PES1|MAK16|GTPBP4|RPL7A|EIF6|NOP2|SNU13|RPF2|RSL1D1	2.36e-06	GO:0000470	0.348149
8	6	GO Biological Process	7-methylguanosine cap hypermethylation	0.00042	SNRPD3|SNRPF|SNRPD1|SNRPD2|SNRPE|SNRPB	2.99e-06	GO:0036261	0.337675
988	63	GO Biological Process	Regulation of catabolic process	0.00045	ODC1|NOP53|RNF128|RHBDF1|DESI1|PSMD3|CASC3|ATP6V0A1|TP53|POLR2D|ATP6V1A|ATP6V1B2|DRAM2|ATP6V0D1|PHAX|PLK1|POLR2G|SF3B3|PSMD2|MET|STK11|ATP6V0C|HSP90AA1|EZR|EEF1A1|HMGB1|WAC|SREBF1|APOA4|BSCL2|UFL1|MAGOH|ATP6V1G1|EIF6|ARIH1|NSF|GIGYF2|PSMC2|SESN1|FASTKD1|PNPT1|SMG1|SUMO2|KAT8|TAF1|RAB3GAP1|RACK1|ADGRB1|ATP6V0B|USP36|LDLR|CLN3|RBM8A|UPF1|SUPT5H|SNRNP70|PSMC3|CERS1|RPS7|RPL11|RDX|EIF4A3|ABCB11	3.26e-06	GO:0009894	0.334679
316	29	GO Biological Process	Regulation of response to DNA damage stimulus	0.00058	FBXO5|RIF1|TAF4|TELO2|YJU2|BRD4|TAF12|TP53|TAF10|SF3B3|NUDT16L1|TAF7|SGF29|RUVBL1|EYA2|HMGB1|SF3B5|TTI1|HNRNPK|TAF2|TRIP12|TFIP11|KMT5A|CHEK1|ATXN7L3|TAF6|SMG1|RPL26|TTI2	4.23e-06	GO:2001020	0.323657
786	53	GO Biological Process	Cellular macromolecule catabolic process	0.00063	PSMA2|MTREX|RNF128|PSMA6|PSMB1|MTPAP|SMG6|PSMD3|CASC3|XRN1|VPS37B|SMG9|POLR2D|UPF3B|EXOG|KLHDC2|USP32|POLR2G|PSMD2|ANAPC2|RBBP6|HUWE1|UPF2|ETF1|SMG5|ASCC3|MAGOH|UBE2A|LSM2|ARIH1|SGTB|TRIP12|DERL3|UBA52|PSMC2|CYLD|GSPT1|EXOSC6|PNPT1|SMG1|TAF1|LSM5|PPP2R5C|CUL2|PSMA1|SMG7|USP36|RBM8A|UPF1|PSMC3|PSMB3|CTNNB1|EIF4A3	4.67e-06	GO:0044265	0.320066
268	26	GO Biological Process	protein-DNA complex subunit organization	0.00071	TBP|TAF4|MED10|CHD5|SRCAP|MED15|MED26|TAF12|MED21|MED27|TAF10|TAF7|RUVBL1|SUPT6H|MED14|H1-5|H3C13|MED23|CENPW|HEY2|GTF2B|TAF2|TAF6|TAF1|GTF2A1|MED6	5.32e-06	GO:0071824	0.314874
75	13	GO Biological Process	Translational initiation	0.00078	EIF3D|EIF2S1|EIF4E2|LTO1|EIF4A1|ABCE1|EIF3A|EIF3I|EIF6|EIF2S2|EIF2B4|DDX3X|EIF2B5	5.93e-06	GO:0006413	0.310791
128	17	GO Biological Process	Histone acetylation	0.00078	TAF4|CREBBP|CHD5|SRCAP|TAF12|TAF10|SF3B3|TAF7|SGF29|RUVBL1|SF3B5|GTF2B|TAF2|ATXN7L3|TAF6|KAT8|TAF1	6e-06	GO:0016573	0.310791
33	9	GO Biological Process	Vacuolar acidification	0.00094	ATP6V0A1|ATP6V1A|ATP6V1B2|ATP6V0D1|ATP6V0C|ATP6AP1|ATP6V1F|ATP6V0B|CLN3	7.29e-06	GO:0007035	0.302687
25	8	GO Biological Process	Ribosomal large subunit assembly	0.0011	NOP53|RPL38|NOP2|RPF2|RPL6|NLE1|RPLP0|RPL11	8.9e-06	GO:0000027	0.295861
546	40	GO Biological Process	Post-transcriptional regulation of gene expression	0.0015	EIF3D|EIF2S1|EIF4E2|CASC3|XRN1|POLR2D|UPF3B|EIF4A1|ABCE1|PHAX|NUDT21|POLR2G|EEF2|RPL38|TYMS|EEF1A1|ETF1|PPP1R15B|EIF3A|MAGOH|EIF3I|EIF6|EIF2S2|RPS14|GIGYF2|GSPT1|FASTKD1|PNPT1|PUS7|RACK1|EIF2B4|RAN|RBM8A|RPL26|YTHDC1|MPV17L2|UPF1|DDX3X|EIF2B5|EIF4A3	1.22e-05	GO:0010608	0.282391
968	60	GO Biological Process	Chromosome organization	0.0016	TFAP2C|RPA3|SUPT4H1|RIF1|RPA1|KIF11|TELO2|CHD5|SRCAP|KIF18A|BRD4|BTAF1|TP53|NUF2|LTO1|FANCD2|PLK1|SGF29|SUZ12|RUVBL1|SUPT6H|H1-5|H3C13|EYA2|HSP90AA1|SF3B1|SUV39H1|DPPA3|PRMT7|HMGB1|WAC|XRCC6|ZNF830|NSL1|CENPW|ASCC3|HMGB3|UBE2A|TTI1|RBBP7|MYBBP1A|FAM50A|ZNF207|CABIN1|TFIP11|KMT5A|DSN1|CHEK1|KIFC1|ATXN7L3|KAT8|TLK1|MCMDC2|TET2|RAN|YTHDC1|UPF1|TCF7L2|DDX3X|DCLRE1B	1.27e-05	GO:0051276	0.279588
302	27	GO Biological Process	Regulation of mRNA metabolic process	0.0017	PRPF19|NSRP1|RBM39|CASC3|SF3B4|POLR2D|IWS1|VIRMA|NUDT21|POLR2G|NUP98|SUPT6H|SON|WTAP|MAGOH|HNRNPK|SRSF2|SMU1|CWC22|GIGYF2|FASTKD1|PNPT1|RBM8A|YTHDC1|UPF1|SNRNP70|EIF4A3	1.39e-05	GO:1903311	0.276955
38	9	GO Biological Process	ncRNA transcription	0.0022	SNAPC2|USPL1|ELL|TP53|SNAPC5|GTF3C1|CAVIN1|ZC3H8|POLR1B	1.92e-05	GO:0098781	0.265758
157	18	GO Biological Process	Cell cycle checkpoint signaling	0.0023	PRPF19|NOP53|TP53|NUF2|SDE2|FANCD2|PLK1|DONSON|INTS3|WAC|ZNF830|CDC5L|ZNF207|GIGYF2|CHEK1|PPP2R5C|RPL26|SPC24	2.01e-05	GO:0000075	0.263827
541	39	GO Biological Process	Regulation of DNA metabolic process	0.0025	FBXO5|RIF1|TAF4|SMG6|TAF12|XRN1|TP53|WAPL|TAF10|SF3B3|NUDT16L1|DONSON|TAF7|SGF29|RBBP6|RUVBL1|SUPT6H|YLPM1|H1-5|EYA2|HSP90AA1|DPPA3|HMGB1|STOML2|GTPBP4|ZNF830|SMG5|SF3B5|TAF2|TRIP12|TFIP11|CHEK1|ATXN7L3|EXOSC6|TAF6|SMG1|UPF1|CERS1|CTNNB1	2.2e-05	GO:0051052	0.260206
13	6	GO Biological Process	Ribosomal subunit export from nucleus	0.0026	ABCE1|LTV1|EIF6|NMD3|RAN|RPS15	2.35e-05	GO:0000054	0.258503
7	5	GO Biological Process	mRNA 3-splice site recognition	0.0028	SF3A1|ISY1|SLU7|SF3A3|ISY1-RAB43	2.5e-05	GO:0000389	0.255284
7	5	GO Biological Process	Spliceosomal conformational changes to generate catalytic conformation	0.0028	YJU2|ISY1|SNRNP200|XAB2|ISY1-RAB43	2.5e-05	GO:0000393	0.255284
62	11	GO Biological Process	snRNA metabolic process	0.0028	SNAPC2|MTREX|USPL1|ELL|MEPCE|INTS3|SNAPC5|ZC3H8|EXOSC6|INTS4|INTS11	2.54e-05	GO:0016073	0.255284
4074	184	GO Biological Process	Regulation of nucleobase-containing compound metabolic process	0.0028	HOXA11|RBM22|TFAP2C|ZNF500|DNAJC17|SUPT4H1|PRPF19|FBXO5|ZBTB24|TBP|IL5|ORC2|HOXB7|RIF1|NUP85|NOP53|NSRP1|TAF4|MAP3K10|RBM39|MED10|SRSF1|PSMA6|CREBBP|CHD5|SRCAP|ELL|SMG6|MED15|BRD4|MED26|TAF12|CASC3|XRN1|BTAF1|TP53|SF3B4|POLR2D|MED21|FANCD2|MED27|IWS1|ABCE1|PHAX|VIRMA|WAPL|TAF10|PLK1|NUDT21|POLR2G|ATOH1|PCBP1|SF3B3|HSFY2|NUDT16L1|DONSON|MEPCE|ELF5|TAF7|ZNF436|NUP98|SGF29|SUZ12|MET|RBBP6|RUVBL1|INT…	2.56e-05	GO:0019219	0.255284
278	25	GO Biological Process	Macromolecule methylation	0.0028	SNRPD3|ZC3H13|CREBBP|CHD5|SNRPF|VIRMA|SNRPD1|MEPCE|SUZ12|PLD6|SUV39H1|DPPA3|SNRPD2|PRMT7|WTAP|ETF1|NOP2|KMT5A|CXXC1|GSPT1|SNRPE|PRMT1|SNRPB|TET2|RNMT	2.63e-05	GO:0043414	0.255284
14	6	GO Biological Process	Endosomal lumen acidification	0.0034	ATP6V0A1|ATP6V1A|ATP6V0C|ATP6AP1|ATP6V1F|ATP6V0B	3.26e-05	GO:0048388	0.246852
214	21	GO Biological Process	Negative regulation of mitotic cell cycle	0.0037	FBXO5|NOP53|BRINP1|TP53|NUF2|SDE2|FANCD2|PLK1|DONSON|INTS3|WAC|ZNF830|ZNF207|GIGYF2|CHEK1|WEE1|PPP2R5C|NLE1|RPL26|SPC24|CTNNB1	3.6e-05	GO:0045930	0.24318
396	31	GO Biological Process	Histone modification	0.0038	TAF4|CREBBP|CHD5|SRCAP|TAF12|TAF10|SF3B3|TAF7|SGF29|SUZ12|RUVBL1|SUV39H1|HUWE1|PRMT7|WAC|SF3B5|UFL1|GTF2B|UBE2A|TAF2|RBBP7|KMT5A|CXXC1|CHEK1|ATXN7L3|TAF6|KAT8|PRMT1|TAF1|USP36|TET2	3.69e-05	GO:0016570	0.242022
899	55	GO Biological Process	Negative regulation of gene expression	0.0041	OTUD5|RIF1|RNF128|EIF2S1|EIF4E2|MTPAP|SMG6|CASC3|XRN1|TP53|SMG9|PSG9|POLR2D|UPF3B|POLR2G|ANAPC2|TYMS|NOG|SUV39H1|EZR|HMGB1|UPF2|ETF1|SMG5|HEY2|ADAR|MAGOH|SFTPD|EIF6|LSM2|HNRNPK|ACOD1|BMP2|GIGYF2|CYLD|PLA2G10|GSPT1|EXOSC6|PNPT1|SMG1|TAF1|CHRNA7|LSM5|CACTIN|PUS7|SMG7|RACK1|RAN|LDLR|RBM8A|UPF1|SRRT|DDX3X|CTNNB1|EIF4A3	4.12e-05	GO:0010629	0.238722
902	55	GO Biological Process	Protein modification by small protein conjugation or removal	0.0045	OTUD5|PRPF19|FBXO5|TRIM23|RNF39|UBA2|TAF4|USPL1|RNF128|MED10|DESI1|TAF12|FBXO3|SAE1|SDE2|MED27|ZSWIM2|KLHDC2|TAF10|PLK1|USP32|SF3B3|TAF7|USP39|ANAPC2|SGF29|SUZ12|RBBP6|NFATC2IP|HUWE1|WAC|SF3B5|UFL1|RNF113A|UBE2A|BSPRY|TAF2|ARIH1|TRIP12|UBA52|CYLD|SENP1|ATXN7L3|TAF6|SUMO2|TAF1|CUL2|UVSSA|RACK1|TRAF6|USP36|TRIM52|TRIM64|CTNNB1|ABCB11	4.49e-05	GO:0070647	0.234679
33	8	GO Biological Process	Transcription by RNA polymerase III	0.0048	SNAPC2|TBP|ELL|POLR3K|SNAPC5|GTF3C1|CRCP|ZC3H8	4.85e-05	GO:0006383	0.231876
203	20	GO Biological Process	DNA replication	0.0051	RPA3|ORC2|RPA1|POLD3|POLA2|SDE2|RRM1|DONSON|DDX23|RBBP6|POLE|ZNF830|POLA1|RBBP7|CHEK1|TBRG1|MCM10|UPF1|POLD1|WDR18	5.21e-05	GO:0006260	0.229243
81	12	GO Biological Process	Mitotic DNA damage checkpoint signaling	0.0052	NOP53|TP53|SDE2|FANCD2|PLK1|DONSON|WAC|ZNF830|GIGYF2|CHEK1|PPP2R5C|RPL26	5.38e-05	GO:0044773	0.2284
712	46	GO Biological Process	Regulation of cellular response to stress	0.0052	WNT16|FBXO5|RIF1|TAF4|MAP3K10|TELO2|CREBBP|YJU2|BRD4|TAF12|AMBP|CD27|TP53|TAF10|SF3B3|NUDT16L1|TAF7|SGF29|MET|RUVBL1|EYA2|EZR|HMGB1|DUSP10|PPP1R15B|SF3B5|UFL1|TTI1|HNRNPK|TAF2|BMP2|TRIP12|TFIP11|KMT5A|CHEK1|CYLD|ATXN7L3|TAF6|SMG1|PRMT1|RACK1|TRAF6|CLN3|RPL26|TTI2|CTNNB1	5.34e-05	GO:0080135	0.2284
57	10	GO Biological Process	Nucleotide-excision repair	0.0061	NTHL1|POLR2I|RPA3|RPA1|POLD3|TP53|POLE|XAB2|UVSSA|POLD1	6.41e-05	GO:0006289	0.221467
314	26	GO Biological Process	Non-membrane-bounded organelle assembly	0.0062	FBXO5|NOP53|NIP7|EIF2S1|KIF11|RPL38|EZR|BSCL2|CENPW|EIF6|NOP2|ZNF207|ATXN2L|CAPN3|RPS14|KIFC1|RPF2|RPL6|NLE1|RPLP0|RPS15|MPV17L2|CCDC61|DDX3X|RPL11|RCC1	6.6e-05	GO:0140694	0.220761
176	18	GO Biological Process	Protein modification by small protein removal	0.0073	OTUD5|TAF4|USPL1|DESI1|TAF12|TAF10|USP32|SF3B3|TAF7|USP39|SGF29|SF3B5|TAF2|CYLD|SENP1|ATXN7L3|TAF6|USP36	7.87e-05	GO:0070646	0.213668
149	16	GO Biological Process	Negative regulation of DNA metabolic process	0.0104	FBXO5|RIF1|SMG6|XRN1|TP53|WAPL|NUDT16L1|DONSON|H1-5|DPPA3|GTPBP4|ZNF830|TRIP12|TFIP11|CHEK1|CERS1	0.00012	GO:0051053	0.198297
89	12	GO Biological Process	RNA methylation	0.0109	SNRPD3|ZC3H13|SNRPF|VIRMA|SNRPD1|MEPCE|SNRPD2|WTAP|NOP2|SNRPE|SNRPB|RNMT	0.00012	GO:0001510	0.196257
90	12	GO Biological Process	Cellular response to UV	0.0117	EIF2S1|CREBBP|POLD3|HYAL1|TP53|SDE2|STK11|CHEK1|TAF1|RPL26|POLD1|CERS1	0.00013	GO:0034644	0.193181
431	31	GO Biological Process	Regulation of cell cycle phase transition	0.0137	PRPF19|FBXO5|NOP53|TELO2|BRD4|HYAL1|TP53|NUF2|SDE2|FANCD2|PLK1|RRM1|DONSON|MEPCE|INTS3|WAC|ZNF830|CDC5L|TTI1|ZNF207|GIGYF2|CHEK1|WEE1|TAF1|PPP2R5C|PLRG1|RPL26|SPC24|TTI2|DDX3X|RDX	0.00016	GO:1901987	0.186328
537	36	GO Biological Process	Mitotic cell cycle process	0.0153	NOP53|KIF11|KIF18A|BRD4|TP53|NUF2|SDE2|FANCD2|TAF10|PLK1|DONSON|ANAPC2|INTS3|POLE|WAC|SON|ZNF830|NSL1|TAF2|POLA1|ZNF207|KMT5A|GIGYF2|DSN1|CHEK1|KIFC1|GSPT1|WEE1|PPP2R5C|CUL2|CKAP5|RAN|RPL26|SPC24|CCDC61|RCC1	0.00018	GO:1903047	0.181531
497	34	GO Biological Process	DNA repair	0.0161	NTHL1|POLR2I|RPA3|PRPF19|EEPD1|RIF1|NOP53|RPA1|POLD3|TP53|FANCD2|RRM1|RUVBL1|INTS3|POLE|EYA2|HUWE1|HMGB1|XAB2|XRCC6|ASCC3|UFL1|RNF113A|CDC5L|UBE2A|POLA1|TRIP12|CHEK1|SMG1|MCMDC2|UVSSA|UPF1|POLD1|DCLRE1B	0.00019	GO:0006281	0.179317
1572	81	GO Biological Process	Cellular response to stress	0.0168	MACROD2|NTHL1|POLR2I|WNT16|RPA3|PRPF19|MTREX|EEPD1|RIF1|NOP53|MAP3K10|RPA1|EIF2S1|BRD4|POLD3|PDCD6|AMBP|TP53|SDE2|POLR2D|FANCD2|SLU7|HSPA9|PLK1|RRM1|DONSON|C12orf66|MSRA|RBBP6|RUVBL1|INTS3|POLE|STK11|EYA2|HSP90AA1|SUV39H1|HUWE1|HMGB1|WAC|SREBF1|STOML2|APOA4|XAB2|XRCC6|ZNF830|DUSP10|PPP1R15B|ASCC3|UFL1|RNF113A|CDC5L|UBE2A|UGGT2|POLA1|RBBP7|SGTB|MYBBP1A|TRIP12|ASNS|CAPN3|TFIP11|DERL3|GIGYF2|CHEK1|S…	0.0002	GO:0033554	0.177469
159	16	GO Biological Process	Regulation of macroautophagy	0.0193	ATP6V0A1|TP53|ATP6V1A|ATP6V1B2|ATP6V0D1|ATP6V0C|WAC|ATP6V1G1|SESN1|SMG1|RAB3GAP1|ATP6V0B|USP36|CLN3|SUPT5H|CERS1	0.00023	GO:0016241	0.171444
97	12	GO Biological Process	Negative regulation of protein modification by small protein conjugation or removal	0.0209	FBXO5|GTPBP4|UFL1|TRIP12|CAPN3|TAF1|RPS20|ADGRB1|RPS15|RPS7|CTNNB1|RPL11	0.00025	GO:1903321	0.167985
900	52	GO Biological Process	Peptidyl-amino acid modification	0.0211	DHPS|IL5|UBA2|TAF4|MAP3K10|USPL1|CREBBP|CHD5|SRCAP|MAST3|DESI1|TAF12|PIKFYVE|SAE1|TAF10|PLK1|SF3B3|TAF7|SGF29|MET|RUVBL1|NFATC2IP|STK11|SUV39H1|WNK1|PRMT7|ART3|SF3B5|GTF2B|RNF113A|UGGT2|TAF2|FKBP2|KMT5A|DERL3|CXXC1|CHEK1|SENP1|ATXN7L3|DOHH|TAF6|WEE1|SMG1|SUMO2|KAT8|PRMT1|TAF1|TLK1|TET2|NDUFAB1|IL21|ZDHHC23	0.00025	GO:0018193	0.167572
4205	182	GO Biological Process	Regulation of biosynthetic process	0.0233	HOXA11|TFAP2C|EIF3D|ZNF500|DNAJC17|SUPT4H1|ZBTB24|TBP|IL5|ORC2|HOXB7|RIF1|NUP85|NOP53|TAF4|MAP3K10|ABCB7|MED10|EIF2S1|EIF4E2|PSMA6|CYBA|CREBBP|CHD5|SRCAP|ELL|SMG6|MED15|BRD4|MED26|TAF12|PIKFYVE|CASC3|XRN1|BTAF1|TP53|POLR2D|UPF3B|MED21|FANCD2|MED27|EIF4A1|ABCE1|FABP5|TAF10|PLK1|POLR2G|ATOH1|PCBP1|SF3B3|HSFY2|EEF2|MEPCE|RPL38|ELF5|TAF7|ZNF436|TYMS|NUP98|SGF29|SUZ12|MET|RUVBL1|INTS3|SUPT6H|BASP1|BBX…	0.00028	GO:0009889	0.163264
328	25	GO Biological Process	Regulation of protein stability	0.0243	NOP53|RNF128|TELO2|CREBBP|TP53|DNAAF2|PLK1|RUVBL1|H1-5|HSP90AA1|SREBF1|GTPBP4|TTI1|BMP2|SERF1B|ZNF207|CAPN3|CREB1|TAF1|TBRG1|USP36|POLR2E|TTI2|RPS7|RPL11	0.0003	GO:0031647	0.161439
14	5	GO Biological Process	snRNA transcription	0.0246	SNAPC2|USPL1|ELL|SNAPC5|ZC3H8	0.0003	GO:0009301	0.160906
2760	127	GO Biological Process	Negative regulation of macromolecule metabolic process	0.0262	OTUD5|TFAP2C|DNAJC17|SUPT4H1|FBXO5|ORC2|RIF1|NOP53|MAP3K10|RNF128|EIF2S1|EIF4E2|CREBBP|CHD5|MTPAP|SMG6|CASC3|XRN1|AMBP|BTAF1|CD27|TP53|SMG9|PSG9|POLR2D|UPF3B|CD109|ABCE1|PHAX|WAPL|PLK1|POLR2G|SF3B3|NUDT16L1|DONSON|MEPCE|TAF7|ZNF436|ANAPC2|TYMS|SUZ12|SUPT6H|BASP1|DDX54|NOG|H1-5|POU6F1|SUV39H1|EZR|DPPA3|HMGB1|WAC|SREBF1|UPF2|XRCC6|ETF1|GTPBP4|ZNF830|SMG5|DUSP10|PPP1R15B|HEY2|ADAR|UFL1|NKAP|MAGOH|SF…	0.00033	GO:0010605	0.15817
254	21	GO Biological Process	Regulation of protein modification by small protein conjugation or removal	0.0263	FBXO5|UBA2|NOP53|PDCD6|SAE1|PLK1|HSP90AA1|HUWE1|GTPBP4|UFL1|TRIP12|CAPN3|TAF1|RPS20|ADGRB1|TRAF6|RPS15|DDX3X|RPS7|CTNNB1|RPL11	0.00033	GO:1903320	0.158004
493	33	GO Biological Process	Regulation of mitotic cell cycle	0.0265	RPA3|FBXO5|NOP53|BRD4|BRINP1|HYAL1|TP53|NUF2|SDE2|FANCD2|PLK1|RRM1|DONSON|MEPCE|ANAPC2|INTS3|WAC|ZNF830|ASNS|ZNF207|GIGYF2|CHEK1|CYLD|WEE1|PPP2R5C|NLE1|PLRG1|RPL26|SPC24|DDX3X|CTNNB1|RDX|RCC1	0.00033	GO:0007346	0.157675
34	7	GO Biological Process	mRNA splice site selection	0.0274	SF3A1|SRSF1|ISY1|SLU7|SF3A3|ISY1-RAB43|YTHDC1	0.00035	GO:0006376	0.156225
2898	132	GO Biological Process	Macromolecule modification	0.0286	OTUD5|DHPS|SNRPD3|MACROD2|NTHL1|PRPF19|FBXO5|TBP|IL5|TRIM23|ZC3H13|RNF39|UBA2|TAF4|MAP3K10|USPL1|RNF128|MED10|EIF2S1|CREBBP|CHD5|SRCAP|MAST3|DESI1|TAF12|PIKFYVE|FBXO3|SNRPF|SAE1|SDE2|PTPRR|CD109|MED27|ZSWIM2|VIRMA|KLHDC2|TAF10|PLK1|SNRPD1|USP32|SF3B3|MEPCE|PDP2|TAF7|USP39|MSRA|ANAPC2|SGF29|SUZ12|PLD6|MET|RBBP6|RUVBL1|TMTC2|NFATC2IP|STK11|PPP2R2A|EYA2|STRADA|SUV39H1|DPPA3|HUWE1|WNK1|SNRPD2|PRMT7|W…	0.00037	GO:0043412	0.154363
375	27	GO Biological Process	Regulation of binding	0.0314	EIF3D|EIF2S1|BTAF1|FRMD7|WAPL|TAF10|PLK1|MEPCE|MET|NOG|PRMT7|HMGB1|GTPBP4|HEY2|GTF2B|BMP2|TFIP11|TAF1|NMD3|RACK1|IL32|TRAF6|RAN|TCF7L2|CTNNB1|RPL11|EIF4A3	0.0004	GO:0051098	0.150307
2622	121	GO Biological Process	Regulation of protein metabolic process	0.0324	EIF3D|FBXO5|IL5|ODC1|RIF1|UBA2|NOP53|MAP3K10|RNF128|EIF2S1|EIF4E2|RHBDF1|TELO2|DESI1|BRD4|PSMD3|CASC3|PDCD6|XRN1|AMBP|CD27|TP53|SAE1|POLR2D|UPF3B|CD109|EIF4A1|IWS1|ABCE1|PLK1|POLR2G|SF3B3|EEF2|CSHL1|RPL38|PSMD2|TAF7|TYMS|SGF29|SUPT6H|STK11|NOG|PAXBP1|H1-5|CNTN2|HSP90AA1|SF3B1|STRADA|SUV39H1|EZR|EEF1A1|HUWE1|WNK1|HMGB1|WAC|SREBF1|ALKAL1|XRCC6|ETF1|GTPBP4|DUSP10|PPP1R15B|ADAR|EIF3A|UFL1|MAGOH|AGTR2…	0.00042	GO:0051246	0.148945
188	17	GO Biological Process	Regulation of histone modification	0.0357	RIF1|BRD4|TP53|IWS1|TAF7|SGF29|SUPT6H|PAXBP1|H1-5|SF3B1|SUV39H1|SREBF1|MYBBP1A|TRIP12|CHEK1|KAT8|CTNNB1	0.00047	GO:0031056	0.144733
137	14	GO Biological Process	DNA-templated DNA replication	0.0366	ORC2|RPA1|POLD3|POLA2|RRM1|DONSON|DDX23|POLE|ZNF830|POLA1|MCM10|UPF1|POLD1|WDR18	0.00048	GO:0006261	0.143652
26	6	GO Biological Process	Regulation of ubiquitin protein ligase activity	0.0409	FBXO5|PLK1|RPS20|RPS15|RPS7|RPL11	0.00054	GO:1904666	0.138828
346	25	GO Biological Process	Regulation of autophagy	0.046	ATP6V0A1|TP53|ATP6V1A|ATP6V1B2|DRAM2|ATP6V0D1|MET|STK11|ATP6V0C|EEF1A1|HMGB1|WAC|SREBF1|UFL1|ATP6V1G1|SESN1|SMG1|KAT8|RAB3GAP1|ATP6V0B|USP36|CLN3|SUPT5H|SNRNP70|CERS1	0.00062	GO:0010506	0.133724
1246	65	GO Biological Process	Cell cycle	0.0471	FBXO5|RIF1|NOP53|RPA1|KIF11|KIF18A|BRD4|BRINP1|TP53|NUF2|SDE2|FANCD2|WAPL|TAF10|PLK1|DONSON|USP39|ANAPC2|PLD6|RUVBL1|INTS3|POLE|STK11|KNL1|STRADA|SUV39H1|EZR|WAC|SON|WTAP|ZNF830|NSL1|CENPW|CDC5L|SHOC1|TAF2|POLA1|ZNF207|CAPN3|KMT5A|GIGYF2|DSN1|CHEK1|CYLD|KIFC1|GSPT1|WEE1|TAF1|TBRG1|TLK1|PPP2R5C|NLE1|MCMDC2|CUL2|RACK1|CKAP5|TET2|RAN|RPL26|SPC24|UPF1|CCDC61|CCDC124|CTNNB1|RCC1	0.00064	GO:0007049	0.132698
367	26	GO Biological Process	Regulation of protein catabolic process	0.0471	ODC1|NOP53|RNF128|RHBDF1|DESI1|PSMD3|PLK1|SF3B3|PSMD2|HSP90AA1|EZR|EEF1A1|WAC|UFL1|ARIH1|NSF|PSMC2|SUMO2|TAF1|RACK1|ADGRB1|LDLR|SNRNP70|PSMC3|RPL11|RDX	0.00064	GO:0042176	0.132698
3	3	GO Biological Process	Spliceosomal complex disassembly	0.0482	DNAJC17|DHX8|TFIP11	0.00066	GO:0000390	0.131695
213	18	GO Biological Process	Regulation of DNA repair	0.0491	RIF1|TAF4|TAF12|TAF10|SF3B3|NUDT16L1|TAF7|SGF29|RUVBL1|EYA2|HMGB1|SF3B5|TAF2|TRIP12|TFIP11|CHEK1|ATXN7L3|TAF6	0.00068	GO:0006282	0.130892

### Sheet: 2_of_4_top200
# background genes	# genes	category	description	FDR value	genes	p-value	term name	transferred FDR value
2101	55	GO Biological Process	Gene expression	5.98e-39	AQR|RBM22|SNRPD3|EIF3D|PRPF19|RARS1|ESS2|RSL24D1|DHX8|YJU2|SMG6|CASC3|SNRPF|DHX38|SDE2|ISY1|SLU7|NUDT21|RPL13|EEF2|SART1|RPL4|USP39|SNRNP200|SF3B2|DDX41|SF3B1|RPL21|PES1|GTF3C1|UPF2|XAB2|SMG5|SF3B5|CDC40|RNF113A|SF3A3|RPL31|SMG1|ISY1-RAB43|CACTIN|PLRG1|SMG7|RACK1|RPL30|RPLP2|RPL18|RPLP0|CLN3|RBM8A|RPL26|UPF1|SNRNP70|RPL11|EIF4A3	3.81e-43	GO:0010467	3.82233
245	29	GO Biological Process	mRNA splicing, via spliceosome	3.64e-33	AQR|RBM22|SNRPD3|PRPF19|ESS2|DHX8|YJU2|CASC3|SNRPF|DHX38|ISY1|SLU7|SART1|USP39|SNRNP200|SF3B2|DDX41|SF3B1|XAB2|SF3B5|CDC40|RNF113A|SF3A3|ISY1-RAB43|CACTIN|PLRG1|RBM8A|SNRNP70|EIF4A3	4.64e-37	GO:0000398	3.24389
1550	41	GO Biological Process	RNA metabolic process	8.68e-26	AQR|RBM22|SNRPD3|PRPF19|RARS1|ESS2|DHX8|YJU2|SMG6|CASC3|SNRPF|DHX38|ISY1|SLU7|NUDT21|SART1|USP39|SNRNP200|SF3B2|DDX41|SF3B1|PES1|GTF3C1|UPF2|XAB2|SMG5|SF3B5|CDC40|RNF113A|SF3A3|SMG1|ISY1-RAB43|CACTIN|PLRG1|SMG7|RBM8A|RPL26|UPF1|SNRNP70|RPL11|EIF4A3	4.98e-29	GO:0016070	2.50615
211	21	GO Biological Process	Ribonucleoprotein complex subunit organization	5.82e-22	SNRPD3|EIF3D|PRPF19|DHX8|YJU2|SNRPF|ISY1|SLU7|NUDT21|SART1|USP39|SNRNP200|RUVBL1|SF3B2|SF3B1|XAB2|SF3B5|SF3A3|ISY1-RAB43|RPLP0|RPL11	4.45e-25	GO:0071826	2.12351
76	12	GO Biological Process	Spliceosomal complex assembly	5.81e-14	SNRPD3|PRPF19|SNRPF|ISY1|SLU7|USP39|SNRNP200|SF3B2|SF3B1|SF3B5|SF3A3|ISY1-RAB43	9.27e-17	GO:0000245	1.32358
123	12	GO Biological Process	Cytoplasmic translation	1.12e-11	EIF3D|RPL13|RPL4|RPL21|RPL31|RACK1|RPL30|RPLP2|RPL18|RPLP0|RPL26|RPL11	1.86e-14	GO:0002181	1.09508
37	9	GO Biological Process	Nuclear-transcribed mRNA catabolic process, nonsense-mediated decay	1.47e-11	SMG6|CASC3|UPF2|SMG5|SMG1|SMG7|RBM8A|UPF1|EIF4A3	2.53e-14	GO:0000184	1.08327
2512	32	GO Biological Process	Cellular macromolecule metabolic process	7.16e-10	SNRPD3|EIF3D|PRPF19|RARS1|RSL24D1|SMG6|CASC3|SNRPF|SDE2|RPL13|EEF2|RPL4|RUVBL1|RPL21|UPF2|XAB2|SMG5|RNF113A|RPL31|CHEK1|SMG1|SMG7|RACK1|RPL30|RPLP2|RPL18|RPLP0|RBM8A|RPL26|UPF1|RPL11|EIF4A3	1.28e-12	GO:0044260	0.914509
7	5	GO Biological Process	Spliceosomal conformational changes to generate catalytic conformation	1.11e-07	YJU2|ISY1|SNRNP200|XAB2|ISY1-RAB43	2.56e-10	GO:0000393	0.695468
24	6	GO Biological Process	U2-type prespliceosome assembly	2.3e-07	SNRPD3|SNRPF|SF3B2|SF3B1|SF3B5|SF3A3	5.58e-10	GO:1903241	0.663827
2702	28	GO Biological Process	Cellular component biogenesis	2.64e-06	SNRPD3|EIF3D|PRPF19|RSL24D1|YJU2|SNRPF|ISY1|SLU7|NUDT21|SART1|ISCU|USP39|SNRNP200|RUVBL1|SF3B2|SF3B1|PES1|XAB2|SF3B5|SF3A3|ISY1-RAB43|RPLP0|CLN3|RPL26|AP2S1|CCDC61|RPL11|EIF4A3	7.91e-09	GO:0044085	0.55784
7	4	GO Biological Process	mRNA 3-splice site recognition	1.02e-05	ISY1|SLU7|SF3A3|ISY1-RAB43	3.46e-08	GO:0000389	0.49914
1494	18	GO Biological Process	Cellular nitrogen compound biosynthetic process	0.0003	EIF3D|RARS1|RSL24D1|RPL13|EEF2|RPL4|ATP6V0C|RPL21|GTF3C1|XAB2|RPL31|RACK1|RPL30|RPLP2|RPL18|RPLP0|RPL26|RPL11	1.13e-06	GO:0044271	0.352288
23	4	GO Biological Process	mRNA cis splicing, via spliceosome	0.00045	RBM22|SART1|SNRNP200|CACTIN	1.77e-06	GO:0045292	0.334679
74	5	GO Biological Process	Ribosomal large subunit biogenesis	0.0015	RSL24D1|PES1|RPLP0|RPL26|RPL11	6.15e-06	GO:0042273	0.282391
39	4	GO Biological Process	Spliceosomal snRNP assembly	0.0028	SNRPD3|PRPF19|SNRPF|SART1	1.19e-05	GO:0000387	0.255284
12	3	GO Biological Process	Regulation of nuclear-transcribed mRNA catabolic process, nonsense-mediated decay	0.0034	CASC3|RBM8A|EIF4A3	1.5e-05	GO:2000622	0.246852
103	5	GO Biological Process	Regulation of telomere maintenance	0.0062	SMG6|RUVBL1|SMG5|SMG1|UPF1	2.82e-05	GO:0032204	0.220761
183	6	GO Biological Process	Regulation of RNA splicing	0.0078	RBM22|PRPF19|SGF29|SF3B5|RBM8A|SNRNP70	3.65e-05	GO:0043484	0.210791
2	2	GO Biological Process	Generation of catalytic spliceosome for first transesterification step	0.0133	YJU2|XAB2	6.36e-05	GO:0000349	0.187615
299	7	GO Biological Process	Ribosome biogenesis	0.0133	RSL24D1|SART1|PES1|RPLP0|RPL26|RPL11|EIF4A3	6.43e-05	GO:0042254	0.187615
302	7	GO Biological Process	Regulation of mRNA metabolic process	0.0139	PRPF19|CASC3|NUDT21|RBM8A|UPF1|SNRNP70|EIF4A3	6.83e-05	GO:1903311	0.185699
546	9	GO Biological Process	Post-transcriptional regulation of gene expression	0.0161	EIF3D|CASC3|NUDT21|EEF2|RACK1|RBM8A|RPL26|UPF1|EIF4A3	8.02e-05	GO:0010608	0.179317
316	7	GO Biological Process	Regulation of response to DNA damage stimulus	0.0179	YJU2|SGF29|RUVBL1|SF3B5|CHEK1|SMG1|RPL26	9.02e-05	GO:2001020	0.174715
1365	14	GO Biological Process	Intracellular transport	0.025	SMG6|CASC3|SLU7|UPF2|SMG5|IPO13|SMG1|SMG7|CLN3|RBM8A|UPF1|AP2S1|RPL11|EIF4A3	0.00013	GO:0046907	0.160206
3910	26	GO Biological Process	Protein metabolic process	0.0295	SNRPD3|EIF3D|PRPF19|RARS1|RSL24D1|SDE2|RPL13|EEF2|RPL4|USP39|SGF29|RUVBL1|RPL21|SF3B5|RNF113A|RPL31|CHEK1|SMG1|RACK1|RPL30|RPLP2|RPL18|RPLP0|CLN3|RPL26|RPL11	0.00016	GO:0019538	0.153018
4	2	GO Biological Process	Generation of catalytic spliceosome for second transesterification step	0.0296	ISY1|ISY1-RAB43	0.00016	GO:0000350	0.152871
250	6	GO Biological Process	rRNA metabolic process	0.0354	SART1|PES1|GTF3C1|RPL26|RPL11|EIF4A3	0.00019	GO:0016072	0.1451
789	10	GO Biological Process	Regulation of cellular catabolic process	0.0474	CASC3|ATP6V0C|SMG1|RACK1|CLN3|RBM8A|UPF1|SNRNP70|RPL11|EIF4A3	0.00026	GO:0031329	0.132422
35	3	GO Biological Process	Positive regulation of mRNA processing	0.0474	PRPF19|NUDT21|SNRNP70	0.00026	GO:0050685	0.132422
